# Analysis procedures for assessing recovery of high quality, complete, closed genomes from Nanopore long read metagenome sequencing

**DOI:** 10.1101/2020.03.12.974238

**Authors:** Krithika Arumugam, Irina Bessarab, Mindia A. S. Haryono, Xianghui Liu, Rogelio E. Zuniga-Montanez, Samarpita Roy, Guanglei Qiu, Daniela I. Drautz-Moses, Ying Yu Law, Stefan Wuertz, Federico M. Lauro, Daniel H. Huson, Rohan B. H. Williams

## Abstract

New long read sequencing technologies offer huge potential for effective recovery of complete, closed genomes from complex microbial communities. Using long read (MinION) obtained from an ensemble of activated sludge enrichment bioreactors, we *1*) describe new methods for validating long read assembled genomes using their counterpart short read metagenome assembled genomes; *2*) assess the influence of different correction procedures on genome quality and predicted gene quality and *3*) contribute 21 new closed or complete genomes of community members, including several species known to play key functional roles in wastewater bioprocesses: specifically microbes known to exhibit the polyphosphate– and glycogen–accumulating organism phenotypes (namely Accumulibacter and Dechloromonas, and Micropruina and Defluviicoccus, respectively), and filamentous bacteria (Thiothrix) associated with the formation and stability of activated sludge flocs. Our findings further establish the feasibility of long read metagenome–assembled genome recovery, and demonstrate the utility of parallel sampling of moderately complex enrichments communities for recovery of genomes of key functional species relevant for the study of complex wastewater treatment bioprocesses.

---

The development of long read sequencing technologies, such as the Oxford Nanopore Technology MinION and Pacific Biosciences SMRT are presenting new opportunities for the effective recovery of complete, closed genomes [1, 2]. While these new approaches have been mostly applied to single species isolates [3, 4], the ability of this new methodology to recover genomes of member taxa from complex microbial communities (microbiome) data is now actively being explored.

After long read sequencing technologies first became available, several studies pioneered the collection of long read data, or combined long and short read data, on complex microbial communities, for example from moderately to highly enriched bioreactor communities [5, 6], co–culture enrichments [7], marine holobionts [8] or from full scale anaerobic digester communities [9], as well as several datasets which provided benchmarking data from long and short read sequencing of mock communities [10, 11, 12]. New long read analysis methods [13, 14] and binning algorithms designed for long read metagenome data [15] have also appeared, anticipating the future expansion of metagenome data generated from these new instruments. More recent studies [16, 17, 18, 19, 20, 21, 22] have collectively established that full length (or near full length genomes) can be recovered from long read sequencing of complex communities, which sets the stage for further development of genome–resolved long read metagenomics.

Here we extend our previous work [16, 22] on recovering metagenome-assembled genomes from long read data obtained from enrichment (continuous culture) reactors inoculated with activated sludge microbial communities. Enrichment reactor communities [23, 24] offer a moderate level of complexity compared to the inoculum communities [25] and so are realistic, yet tractable, systems to use for developing approaches for recovery and validation of MAG analysis using long read data. We report results and methodology of long read sequencing from multiple sets of reactor communities. We have obtained short read metagenome data (Illumina) from either the same DNA aliquots as used for long read sequencing, or the same biomass. Specifically we *1*) describe new methods for validating long read assembled genomes using their counterpart short read metagenome assembled genomes; *2*) assess the influence of different correction procedures on genome quality and predicted gene quality and *3*) contribute 21 new closed or complete genomes of community members, including several species known to play key functional roles in wastewater bioprocesses.
