## Supplementary Table 1 for "Analysis procedures for assessing recovery of high quality, complete, closed genomes from Nanopore long read metagenome sequencing"

### Sheet: Sheet1
Table S1: Summary statistics of long read data by dataset
Summary measure	PAO1	PAO2	PAO3A	PAO3B	PAO4
Date of run	06/06/2018	09-10/04/2018	06/08/2018	07/08/2018	02/10/2019
#Reads after basecalling	695231	88285	599701	795231	1683426
#Reads after adapter trimming	695348	87440	599675	795220	1684574
Total size of Reads (bp)	6352608600	1148777355	5714650294	6824737520	11912102097
Longest Read (bp)	67768	140657	926504	629419	285399
Shortest Read (bp)	1	1	1	1	1
#Reads>500	690938	76062	586906	778288	1622061
#Reads>1000	680417	71795	576813	757762	1537598
#Reads>10k	246720	38506	239434	248600	371326
#Reads>100k	0	22	34	24	4
#Reads>1M	0	0	0	0	0
Mean (bp)	9136	13138	9530	8582	7071
N50 (bp)	9988	27030	10658	9849	9200
NCBI BioProject	PRJNA509764	PRJNA611629	PRJNA606905	PRJNA606905	PRJNA607349
