## Supplementary Table 2 for "Analysis procedures for assessing recovery of high quality, complete, closed genomes from Nanopore long read metagenome sequencing"

### Sheet: Sheet1
Table S2: Summary statistics for long read assemblies from three assembly workflows categoried by data set
Workflow	PAO1			PAO2			PAO3A			PAO3B			PAO4
	Canu_v1.8 genomeSize=100m	Unicycler_v0.4.7	Flye_v2.4 genome-size=100m	Canu_v1.8 genomeSize=4m	Unicycler_v0.4.7	Flye_v2.4 genome-size=100m	Canu_v1.8 genomeSize=100m	Unicycler_v0.4.7	Flye_v2.4 genome-size=100m	Canu_v1.8 genomeSize=100m	Unicycler_v0.4.7	Flye_v2.4 genome-size=100m	Canu_v1.9 genomeSize=100m	Unicycler_v0.4.8	Flye_v2.4 genome-size=100m
#Input Reads	695348			87440			599675			795220			1684574
#Contigs	7298	1745	2653	677	143	258	5288	1407	2417	7109	2168	3314	5778	1215	1391
Total size of Contigs	238017517	106910637	178268711	49846700	32750654	51446988	215029381	115565249	183865684	293784509	177451963	246070543	150772785	96963001	115165901
Longest Contig	5182841	5188404	5188470	5014776	5084209	4316856	7641424	4696726	4701758	7092454	4703771	5217752	6232277	4240027	4640521
Shortest Contig	1054	809	712	1055	3655	626	1038	1524	560	1017	894	528	996	862	733
#Contigs>500	7298	1745	2653	677	143	258	5288	1407	2417	7109	2168	3314	5778	1215	1391
#Contigs>1000	7298	1744	2652	677	143	256	5288	1407	2414	7109	2167	3309	5777	1213	1388
#Contigs>10k	4011	1717	2533	436	138	233	3391	1392	2282	4329	2149	3080	2233	1187	1311
#Contigs>100k	351	142	286	58	78	123	303	186	331	413	374	447	134	206	155
#Contigs>1M	14	10	7	9	3	7	20	14	12	33	12	20	14	5	14
Mean	32614	61267	67195	73629	229026	199407	40664	82136	76072	41326	81851	74252	26094	79805	82794
N50	96302	104314	83753	729548	368048	496681	121512	183372	107425	173626	163443	119307	173745	158520	199280
WallClock Time (seconds)	75705	19368	9089	376437	5091	1711	44650	18971	7250	39011	22258	8105	243508	35707	12362
#Cores	1	20	20	1	20	20	1	20	20	1	20	20	1	44	20
#Reads Used in assembly*	577472	524026	548397	56721	51436	56014	514118	484409	501217	687039	650051	667262	1489180	1451835	1466912
*mapping nanopore reads to LRAC using minimap2 (see Materials and Methods)
