## Supplementary Table 3 for "Analysis procedures for assessing recovery of high quality, complete, closed genomes from Nanopore long read metagenome sequencing"

### Sheet: Sheet1
Table S3: CheckM summary statistics for long read assemblies from three assembly workflows categoried by data set
	PAO1			PAO2			PAO3A			PAO3B			PAO4
	Canu	Flye	Unicycler	Canu	Flye	Unicycler	Canu	Flye	Unicycler	Canu	Flye	Unicycler	Canu	Flye	Unicycler
#Contigs>1MB	14	7	10	9	7	3	20	12	14	33	20	12	14	14	5
#Contigs>1MB with MEGAN-LR Frameshift correction	13	7	10	9	7	3	19	11	12	31	20	12	14	14	5
#High quality MAGs (Completeness >90 and contamination <5)	7	3	5	2	1	2	5	2	2	4	6	4	5	3	2
CheckM COMPLETENESS (%)
	PAO1			PAO2			PAO3A			PAO3B			PAO4
	Canu	Flye	Unicycler	Canu	Flye	Unicycler	Canu	Flye	Unicycler	Canu	Flye	Unicycler	Canu	Flye	Unicycler
Mean	70.3738	88.5357	69.833	54.72	48.3629	91.87	52.7637	61.9009	48.97	54.3629	50.182	61.3392	70.1614	57.6993	57.884
Min	4.17	76.35	20.07	13.79	15.52	89.34	0	14.43	12.07	15.52	0	8.33	23.96	31.16	25.8
Max	97.53	93.59	98.09	94.49	92.18	95.8	99.04	95.32	96.55	98.1	96.93	98.9	99.14	94.06	96.34
CheckM CONTAMINATION (%)
	PAO1			PAO2			PAO3A			PAO3B			PAO4
	Canu	Flye	Unicycler	Canu	Flye	Unicycler	Canu	Flye	Unicycler	Canu	Flye	Unicycler	Canu	Flye	Unicycler
Mean	0.676923	0.278571	1.069	0.23625	0.671429	0.363333	4.28895	0.457273	0.965833	2.57935	0.7605	0.544167	12.7621	0.953571	0.38
Min	0	0	0	0	0	0	0	0	0	0	0	0	0	0	0
Max	1.98	1.11	6.74	0.71	2	0.66	75.22	2.73	7.52	56.97	10.18	2.73	78.79	8.62	0.98
