## Supplementary Table 4 for "Analysis procedures for assessing recovery of high quality, complete, closed genomes from Nanopore long read metagenome sequencing"

### Sheet: Sheet1
Table S4: Number of reads used in generating long read genomes categorised by data set
Genome	#Input Reads	#Reads Used in assembly	#LR mapped to the genome	#LR mapped to genome after subsetting from LR2contigs .bam	%FromMappingToGenome	%FromSubsetting
PAO1-tig00000001	695348	577472	255609	220448	44.2634	38.1747
PAO1-tig00000003	695348	577472	12166	7098	2.10677	1.22915
PAO1-tig00000117	695348	577472	11101	7580	1.92234	1.31262
PAO1-tig00026549	695348	577472	41751	15911	7.22996	2.75529
PAO1-tig00026557	695348	577472	28521	16827	4.93894	2.91391
PAO1-tig00026560	695348	577472	32268	28480	5.5878	4.93184
PAO1-tig00198536	695348	577472	27267	23563	4.72179	4.08037
Total	695348	577472	408683	319907	70.7711	55.3978
PAO2-tig00000001	87440	56721	20997	14580	37.018	25.7048
PAO2-tig00000013	87440	56721	15634	7251	27.563	12.7836
Total	87440	56721	36631	21831	64.581	38.4884
PAO3A-tig00000003	599675	514118	95781	49716	18.6302	9.67015
PAO3A-tig00000024	599675	514118	19643	5090	3.82072	0.990045
PAO3A-tig00000209	599675	514118	52303	16186	10.1733	3.1483
PAO3A-tig00018026	599675	514118	125187	106395	24.3499	20.6947
PAO3A-tig00139797	599675	514118	52917	20773	10.2928	4.04051
Total	599675	514118	345831	198160	67.2669	38.5437
PAO3B-tig00000003a	795220	687039	129258	105890	18.8138	15.4125
PAO3B-tig00000024	795220	687039	63688	17214	9.26992	2.50553
PAO3B-tig00000027	795220	687039	47875	12108	6.96831	1.76235
PAO3B-tig00157979a	795220	687039	60017	24862	8.7356	3.61872
Total	795220	687039	300838	160074	43.7876	23.2991
PAO4-tig00000001	1684574	1489180	256088	43078	17.1966	2.89273
PAO4-tig00000030	1684574	1489180	143439	59942	9.63208	4.02517
PAO4-tig00000046	1684574	1489180	709008	257789	47.6106	17.3108
PAO4-tig00000079	1684574	1489180	24278	15976	1.63029	1.07281
PAO4-tig00000228	1684574	1489180	104705	12409	7.03105	0.833277
Total	1684574	1489180	1237518	389194	83.1006	26.1348
a Redundant genomes included here to correctly estimate proportion of reads generating putative genomes in PAO3B data
