## Supplementary Table 5 for "Analysis procedures for assessing recovery of high quality, complete, closed genomes from Nanopore long read metagenome sequencing"

### Sheet: Sheet1
Table S6: Summary statistics for short read assemblies categoried by data set
Assembly Statistics	PAO1a	PAO2a	PAO3A, PAO3B Coassemblya	PAO4b
#Input Reads	43856872	47972460	312124162	47173360
#Contigs	539404	259279	905357	224641
Total size of Contigs	687037129	432809862	1584814703	326649599
Longest Contig	2684500	1730458	1530474	2088122
Shortest Contig	500	500	500	500
#Contigs>500	536933	258454	902774	223983
#Contigs>1000	156620	75955	317494	69187
#Contigs>10k	4267	4153	16811	1982
#Contigs>100k	175	302	771	152
#Contigs>1M	1	3	4	1
Mean	1274	1669	1750	1454
N50	1482	3142	3061	1906
WallClock Time (seconds)	0.566759	31535	170876	22110
#Cores	24	30	40	44
#Reads Used in assembly*	39841222	45634652	304067129	45041741
a Constructed SRAC using SPAdes-3.12.0
b Constructed SRAC using SPAdes-3.14.0
*mapped Short Reads to SRAC using bowtie2
