## Supplementary Table 6 for "Analysis procedures for assessing recovery of high quality, complete, closed genomes from Nanopore long read metagenome sequencing"

### Sheet: Sheet1
Supplementary Table 6: Summary of concordance analysis for recovered genomes
LR workflow & metadata of Recovered genomes									CheckM Summary Statistics for recovered genomes					SR assembly workflow			Summary of Concordance statistics from srac2lrac blastN alignment												CheckM Summary Statistics of Short Read bins with max Kappa score
MinION.run	Run tag name (for paper)	Internal.LRAC.id	Basecaller	Assembly	Length	Circular	FrameShift Corrected?	MEGAN-LR version	Completeness	Contamination	Strain.heterogeneity	marker.lineage	CheckM version	SR.assembly	assembler	Binner	Max.kappa.score	Max.kappa.score_filter	max.kappa.sracBin	max.kappa.sracBin_filter	num.srac	num.srac_filter	pident	pident_filter	al2ql	al2ql_filter	gapp	gapp_filter	sracBin.completeness	sracBin.completeness_filter	sracBin.contamination	sracBin.contamination_filter	sracBin.strainheterogeneity	sracBin.strainheterogeneity_filter	sracBin.marker.lineage	sracBin.marker.lineage_filter
run-2018-06-06-EPBRR4MPBP8	PAO1	tig00000001	ont-guppy-cpu_3.2.2_linux64	Canu_1.8	5190177	No	Yes	MEGAN Community Edition version 6.17.0	95.28	1.11	33.33	c__Betaproteobacteria (UID3971)	1.0.11	EBPRR4MPBP8	SPAdes-3.12.0-Linux	metabat2	0.965958	0.941525	bin.32	bin.32	1	0.955556	0.9968	0.996815	1.00019	1.0002	0.866843	0.813534	93.33	93.33	1.11	1.11	0	0	c__Betaproteobacteria (UID3971)	c__Betaproteobacteria (UID3971)
run-2018-06-06-EPBRR4MPBP8	PAO1	tig00000003	ont-guppy-cpu_3.2.2_linux64	Canu_1.8	4268816	No	Yes	MEGAN Community Edition version 6.17.0	92.82	0.25	0	p__Bacteroidetes (UID2591)	1.0.11	EBPRR4MPBP8	SPAdes-3.12.0-Linux	metabat2	0.936275	0.822623	bin.78	bin.78	1	0.777778	0.992625	0.99288	1.00077	1.00084	0.751699	0.518993	98.52	98.52	0.25	0.25	0	0	p__Bacteroidetes (UID2591)	p__Bacteroidetes (UID2591)
run-2018-06-06-EPBRR4MPBP8	PAO1	tig00000117	ont-guppy-cpu_3.2.2_linux64	Canu_1.8	2656706	No	Yes	MEGAN Community Edition version 6.17.0	97.53	0.15	0	c__Gammaproteobacteria (UID4266)	1.0.11	EBPRR4MPBP8	SPAdes-3.12.0-Linux	metabat2	0.974994	0.865989	bin.43	bin.43	1	0.785714	0.996385	0.99644	1.00041	1.00045	0.903177	0.681352	98.55	98.55	0.15	0.15	0	0	c__Gammaproteobacteria (UID4266)	c__Gammaproteobacteria (UID4266)
run-2018-06-06-EPBRR4MPBP8	PAO1	tig00026549	ont-guppy-cpu_3.2.2_linux64	Canu_1.8	4352448	No	Yes	MEGAN Community Edition version 6.17.0	94.64	0.5	0	o__Rhodospirillales (UID3754)	1.0.11	EBPRR4MPBP8	SPAdes-3.12.0-Linux	metabat2	0.949874	0.910736	bin.23	bin.23	0.87	0.8	0.99707	0.997095	1.00038	1.00042	0.932047	0.845433	97.51	97.51	0.5	0.5	0	0	o__Rhodospirillales (UID3754)	o__Rhodospirillales (UID3754)
run-2018-06-06-EPBRR4MPBP8	PAO1	tig00026557	ont-guppy-cpu_3.2.2_linux64	Canu_1.8	3138394	No	Yes	MEGAN Community Edition version 6.17.0	94.19	1.58	0	k__Bacteria (UID2982)	1.0.11	EBPRR4MPBP8	SPAdes-3.12.0-Linux	metabat2	0.965884	0.924668	bin.35	bin.35	1	0.9375	0.994325	0.99439	1.00047	1.00047	0.868742	0.766315	96.62	96.62	1.58	1.58	0	0	k__Bacteria (UID2982)	k__Bacteria (UID2982)
run-2018-06-06-EPBRR4MPBP8	PAO1	tig00026560	ont-guppy-cpu_3.2.2_linux64	Canu_1.8	4262704	No	Yes	MEGAN Community Edition version 6.17.0	93.99	0.55	0	k__Bacteria (UID2570)	1.0.11	EBPRR4MPBP8	SPAdes-3.12.0-Linux	metabat2	0.896719	0.896719	bin.52	bin.52	1	1	0.9962	0.9962	1.00033	1.00033	0.590343	0.590343	62.84	62.84	0	0	0	0	k__Bacteria (UID2570)	k__Bacteria (UID2570)
run-2018-06-06-EPBRR4MPBP8	PAO1	tig00198536	ont-guppy-cpu_3.2.2_linux64	Canu_1.8	3913768	No	Yes	MEGAN Community Edition version 6.17.0	92.57	1.98	0	p__Bacteroidetes (UID2591)	1.0.11	EBPRR4MPBP8	SPAdes-3.12.0-Linux	metabat2	0.981095	0.971438	bin.66	bin.66	1	0.972973	0.99575	0.99576	1.00022	1.00022	0.928413	0.916798	98.02	98.02	0.99	0.99	0	0	p__Bacteroidetes (UID2591)	p__Bacteroidetes (UID2591)
run-2018-04-09and10	PAO2	tig00000001	ont-guppy-cpu_3.2.2_linux64	Canu_1.8	5027886	Yes	Yes	MEGAN Community Edition version 6.17.0	93.85	0	0	c__Betaproteobacteria (UID3971)	1.0.11	EBPRR4XSP	SPAdes-3.12.0-Linux	metabat2	0.952411	0.911607	bin.35	bin.35	1	0.921053	0.99411	0.99414	1.00047	1.00047	0.815067	0.730761	99.05	99.05	0.03	0.03	0	0	c__Betaproteobacteria (UID3971)	c__Betaproteobacteria (UID3971)
run-2018-04-09and10	PAO2	tig00000013	ont-guppy-cpu_3.2.2_linux64	Canu_1.8	3452123	No	Yes	MEGAN Community Edition version 6.17.0	94.49	0.18	0	c__Betaproteobacteria (UID3971)	1.0.11	EBPRR4XSP	SPAdes-3.12.0-Linux	metabat2	0.829504	0.801578	bin.1	bin.52	1	0.981482	0.99156	0.994085	1.0005	1.00038	0.325959	0.230369	18.28	18.97	0	0	0	0	k__Bacteria (UID203)	k__Bacteria (UID203)
run-2018-08-06-RZR1130218	PAO3A	tig00000003	ont-guppy-cpu_3.2.1_linux64	Canu_1.8	3666458	No	Yes	MEGAN Community Edition version 6.17.0	94.56	0.28	0	o__Actinomycetales (UID1697)	1.0.11	coassembly_RX	SPAdes-3.12.0-Linux	metabat2	0.957298	0.905868	bin.66	bin.66	1	0.911765	0.997565	0.99757	1.00043	1.00045	0.831194	0.713685	97.75	97.75	0.35	0.35	0	0	o__Actinomycetales (UID1697)	o__Actinomycetales (UID1697)
run-2018-08-06-RZR1130218	PAO3A	tig00000024	ont-guppy-cpu_3.2.1_linux64	Canu_1.8	2740818	Yes	Yes	MEGAN Community Edition version 6.17.0	96.92	0	0	c__Alphaproteobacteria (UID3422)	1.0.11	coassembly_RX	SPAdes-3.12.0-Linux	metabat2	0.996041	0.880809	bin.93	bin.93	1	0.8	0.99405	0.994135	1.00067	1.00069	0.989447	0.728412	99.73	99.73	1.62	1.62	0	0	c__Alphaproteobacteria (UID3422)	c__Alphaproteobacteria (UID3422)
run-2018-08-06-RZR1130218	PAO3A	tig00000209	ont-guppy-cpu_3.2.1_linux64	Canu_1.8	3302829	No	Yes	MEGAN Community Edition version 6.17.0	95.38	0	0	o__Actinomycetales (UID1697)	1.0.11	coassembly_RX	SPAdes-3.12.0-Linux	metabat2	0.947999	0.87854	bin.30	bin.30	0.875	0.6875	0.998245	0.99828	1.0003	1.00031	0.918448	0.828068	98.7	98.7	0	0	0	0	o__Actinomycetales (UID1697)	o__Actinomycetales (UID1697)
run-2018-08-06-RZR1130218	PAO3A	tig00018026	ont-guppy-cpu_3.2.1_linux64	Canu_1.8	4685957	No	Yes	MEGAN Community Edition version 6.17.0	93.47	1.09	0	k__Bacteria (UID1452)	1.0.11	coassembly_RX	SPAdes-3.12.0-Linux	metabat2	0.972069	0.88824	bin.114	bin.114	1	0.852941	0.989515	0.98952	1.00123	1.00131	0.897531	0.709191	95.45	95.45	1.09	1.09	0	0	k__Bacteria (UID1452)	k__Bacteria (UID1452)
run-2018-08-06-RZR1130218	PAO3A	tig00139797	ont-guppy-cpu_3.2.1_linux64	Canu_1.8	3548924	Yes	Yes	MEGAN Community Edition version 6.17.0	99.04	0.48	0	c__Betaproteobacteria (UID3959)	1.0.11	coassembly_RX	SPAdes-3.12.0-Linux	metabat2	0.877631	0.877631	bin.100	bin.100	1	1	0.9984	0.9984	1.00009	1.00009	0.512029	0.512029	62.49	62.49	0.55	0.55	0	0	c__Betaproteobacteria (UID3959)	c__Betaproteobacteria (UID3959)
run-2018-08-07-RZR1150118	PAO3B	tig00000024	ont-guppy-cpu_3.2.1_linux64	Canu_1.8	3282734	Yes	Yes	MEGAN Community Edition version 6.17.0	98.1	0.23	100	o__Burkholderiales (UID4000)	1.0.11	coassembly_RX	SPAdes-3.12.0-Linux	metabat2	0.96543	0.907328	bin.22	bin.22	1	0.871795	0.99658	0.99657	1.00038	1.00041	0.864761	0.760541	98.83	98.83	0	0	0	0	o__Burkholderiales (UID4000)	o__Burkholderiales (UID4000)
run-2018-08-07-RZR1150118	PAO3B	tig00000027	ont-guppy-cpu_3.2.1_linux64	Canu_1.8	3375962	Yes	Yes	MEGAN Community Edition version 6.17.0	93.16	0.42	0	o__Rhizobiales (UID3654)	1.0.11	coassembly_RX	SPAdes-3.12.0-Linux	metabat2	0.981903	0.912007	bin.146	bin.146	1	0.813953	0.99531	0.9954	1.00062	1.00067	0.931684	0.838009	98.9	98.9	0.17	0.17	50	50	o__Rhizobiales (UID3654)	o__Rhizobiales (UID3654)
EBPR-DC	PA04	tig00000001	ont-guppy-cpu_3.3.0_linux64	Canu_1.9	3950501	Yes	Yes	MEGAN Community Edition version 6.17.0	98.64	2.07	66.67	f__Xanthomonadaceae (UID4214)	1.0.11	EBPR-DC	SPAdes-3.14.0-Linux	metabat2	0.985351	0.985351	bin.19	bin.19	1	1	0.99853	0.99853	1.00016	1.00016	0.942712	0.942712	99.61	99.61	1.78	1.78	0	0	f__Xanthomonadaceae (UID4214)	f__Xanthomonadaceae (UID4214)
EBPR-DC	PA04	tig00000030	ont-guppy-cpu_3.3.0_linux64	Canu_1.9	4541730	Yes	Yes	MEGAN Community Edition version 6.17.0	97.1	2.3	33.33	c__Gammaproteobacteria (UID4274)	1.0.11	EBPR-DC	SPAdes-3.14.0-Linux	metabat2	0.972692	0.886591	bin.5	bin.5	1	0.9	0.994885	0.99487	1.0004	1.00043	0.895483	0.651065	98.54	98.54	2.07	2.07	12.5	12.5	c__Gammaproteobacteria (UID4274)	c__Gammaproteobacteria (UID4274)
EBPR-DC	PA04	tig00000046	ont-guppy-cpu_3.3.0_linux64	Canu_1.9	3961963	Yes	Yes	MEGAN Community Edition version 6.17.0	96.3	0.47	0	c__Betaproteobacteria (UID3971)	1.0.11	EBPR-DC	SPAdes-3.14.0-Linux	metabat2	0.938773	0.854446	bin.18	bin.18	0.873016	0.68254	0.99848	0.99858	1.00015	1.00019	0.883442	0.736475	99.29	99.29	5.92	5.92	7.69	7.69	c__Betaproteobacteria (UID3971)	c__Betaproteobacteria (UID3971)
EBPR-DC	PA04	tig00000228	ont-guppy-cpu_3.3.0_linux64	Canu_1.9	4261978	No	Yes	MEGAN Community Edition version 6.17.0	94.81	0	0	f__Rhodobacteraceae (UID3340)	1.0.11	EBPR-DC	SPAdes-3.14.0-Linux	metabat2	0.90922	0.721221	bin.23	bin.23	0.970588	0.558824	0.98964	0.99037	1.00051	1.00101	0.676139	0.334678	99.09	99.09	0.08	0.08	0	0	f__Rhodobacteraceae (UID3340)	f__Rhodobacteraceae (UID3340)
EBPR-DC	PA04	tig00000079	ont-guppy-cpu_3.3.0_linux64	Canu_1.9	2921657	Yes	Yes	MEGAN Community Edition version 6.17.0	94.79	0	0	c__Bacilli (UID259)	1.0.11	EBPR-DC	SPAdes-3.14.0-Linux	metabat2	0.29977	NA	bin.38	NA	0.272727	NA	0.92593	NA	0.000127794	NA	0.00029538	NA	96.26	NA	0.84	NA	0	NA	c__Gammaproteobacteria (UID4761)	NA
