## Supplementary Table 7 for "Analysis procedures for assessing recovery of high quality, complete, closed genomes from Nanopore long read metagenome sequencing"

### Sheet: gtdbtk.bac120.summary.tsv
user_genome	classification	fastani_reference	fastani_reference_radius	fastani_taxonomy	fastani_ani	fastani_af	closest_placement_reference	closest_placement_taxonomy	closest_placement_ani	closest_placement_af	pplacer_taxonomy	classification_method	note	other_related_references(genome_id,species_name,radius,ANI,AF)	aa_percent	translation_table	red_value	warnings
PAO1-tig00000001	d__Bacteria;p__Proteobacteria;c__Gammaproteobacteria;o__Burkholderiales;f__Rhodocyclaceae;g__Accumulibacter;s__Accumulibacter sp000584975	GCA_000584975.2	95	d__Bacteria;p__Proteobacteria;c__Gammaproteobacteria;o__Burkholderiales;f__Rhodocyclaceae;g__Accumulibacter;s__Accumulibacter sp000584975	98.99	0.95	GCA_000584975.2	d__Bacteria;p__Proteobacteria;c__Gammaproteobacteria;o__Burkholderiales;f__Rhodocyclaceae;g__Accumulibacter;s__Accumulibacter sp000584975	98.99	0.95	d__Bacteria;p__Proteobacteria;c__Gammaproteobacteria;o__Burkholderiales;f__Rhodocyclaceae;g__Accumulibacter;s__	ANI/Placement	topological placement and ANI have congruent species assignments	GCA_002425405.1, s__Accumulibacter phosphatis_E, 95.0, 92.86, 0.82; GCF_000024165.1, s__Accumulibacter phosphatis_C, 95.0, 80.4, 0.45; GCA_900089955.1, s__Accumulibacter aalborgensis, 95.0, 79.86, 0.46; GCA_002345025.1, s__Accumulibacter phosphatis_B, 95.0, 79.39, 0.4; GCA_000585075.1, s__Accumulibacter sp000585075, 95.0, 78.99, 0.38; GCA_000987445.1, s__Accumulibacter phosphatis_A, 95.0, 78.82, …	90.99	11	N/A	N/A
PAO1-tig00000003	d__Bacteria;p__Bacteroidota;c__Bacteroidia;o__Chitinophagales;f__Chitinophagaceae;g__OLB11;s__	N/A	N/A	N/A	N/A	N/A	N/A	N/A	N/A	N/A	d__Bacteria;p__Bacteroidota;c__Bacteroidia;o__Chitinophagales;f__Chitinophagaceae;g__;s__	Placement	taxonomic novelty determined using RED	N/A	82.96	11	0.87282	N/A
PAO1-tig00000117	d__Bacteria;p__Proteobacteria;c__Gammaproteobacteria;o__UBA6002;f__UBA6002;g__;s__	N/A	N/A	N/A	N/A	N/A	N/A	N/A	N/A	N/A	d__Bacteria;p__Proteobacteria;c__Gammaproteobacteria;o__;f__;g__;s__	Placement	taxonomic novelty determined using RED	N/A	92.26	11	0.747376	N/A
PAO1-tig00026549	d__Bacteria;p__Proteobacteria;c__Alphaproteobacteria;o__Rhodospirillales_A;f__2-12-FULL-67-15;g__;s__	N/A	N/A	N/A	N/A	N/A	GCA_001830475.1	d__Bacteria;p__Proteobacteria;c__Alphaproteobacteria;o__Rhodospirillales_A;f__2-12-FULL-67-15;g__2-12-FULL-67-15;s__2-12-FULL-67-15 sp001830475	76.51	0.15	d__Bacteria;p__Proteobacteria;c__Alphaproteobacteria;o__Rhodospirillales_A;f__;g__;s__	Placement	taxonomic novelty determined using RED	N/A	89.72	11	0.774808	N/A
PAO1-tig00026557	d__Bacteria;p__Verrucomicrobiota_A;c__Chlamydiia;o__Parachlamydiales;f__Parachlamydiaceae;g__;s__	N/A	N/A	N/A	N/A	N/A	N/A	N/A	N/A	N/A	d__Bacteria;p__Verrucomicrobiota_A;c__Chlamydiia;o__Parachlamydiales;f__Parachlamydiaceae;g__;s__	Placement	taxonomic novelty determined using RED	N/A	85.83	11	0.892059	N/A
PAO1-tig00026560	d__Bacteria;p__Bacteroidota;c__Bacteroidia;o__Cytophagales;f__Cyclobacteriaceae;g__ELB16-189;s__	N/A	N/A	N/A	N/A	N/A	GCA_001567185.1	d__Bacteria;p__Bacteroidota;c__Bacteroidia;o__Cytophagales;f__Cyclobacteriaceae;g__ELB16-189;s__ELB16-189 sp001567185	93.78	0.89	d__Bacteria;p__Bacteroidota;c__Bacteroidia;o__Cytophagales;f__Cyclobacteriaceae;g__ELB16-189;s__	Placement	taxonomic classification fully defined by topology	GCA_002345965.1, s__ELB16-189 sp002345965, 95.0, 79.72, 0.05; GCA_003537495.1, s__ELB16-189 sp003537495, 95.0, 79.55, 0.46; GCA_002352225.1, s__ELB16-189 sp002352225, 95.0, 78.68, 0.46; GCA_002398365.1, s__ELB16-189 sp002398365, 95.0, 76.62, 0.09; GCA_002405445.1, s__ELB16-189 sp002405445, 95.0, 75.96, 0.06; GCA_002344795.1, s__ELB16-189 sp002344795, 95.0, 75.69, 0.04	91.41	11	0.992995	N/A
PAO1-tig00198536	d__Bacteria;p__Bacteroidota;c__Bacteroidia;o__Chitinophagales;f__Saprospiraceae;g__OLB8;s__OLB8 sp001567405	GCA_001567405.1	95	d__Bacteria;p__Bacteroidota;c__Bacteroidia;o__Chitinophagales;f__Saprospiraceae;g__OLB8;s__OLB8 sp001567405	98.55	0.98	GCA_001567405.1	d__Bacteria;p__Bacteroidota;c__Bacteroidia;o__Chitinophagales;f__Saprospiraceae;g__OLB8;s__OLB8 sp001567405	98.55	0.98	d__Bacteria;p__Bacteroidota;c__Bacteroidia;o__Chitinophagales;f__Saprospiraceae;g__;s__	ANI/Placement	topological placement and ANI have congruent species assignments	N/A	90.34	11	N/A	N/A
PAO2-tig00000001	d__Bacteria;p__Proteobacteria;c__Gammaproteobacteria;o__Burkholderiales;f__Rhodocyclaceae;g__Accumulibacter;s__	N/A	N/A	N/A	N/A	N/A	GCA_000585015.1	d__Bacteria;p__Proteobacteria;c__Gammaproteobacteria;o__Burkholderiales;f__Rhodocyclaceae;g__Accumulibacter;s__Accumulibacter sp000585015	86.83	0.79	d__Bacteria;p__Proteobacteria;c__Gammaproteobacteria;o__Burkholderiales;f__Rhodocyclaceae;g__Accumulibacter;s__	Placement	taxonomic classification fully defined by topology	GCA_002345025.1, s__Accumulibacter phosphatis_B, 95.0, 87.45, 0.77; GCF_000024165.1, s__Accumulibacter phosphatis_C, 95.0, 79.96, 0.44; GCA_000585075.1, s__Accumulibacter sp000585075, 95.0, 79.38, 0.41; GCA_900089955.1, s__Accumulibacter aalborgensis, 95.0, 79.3, 0.41; GCA_000987445.1, s__Accumulibacter phosphatis_A, 95.0, 79.13, 0.46; GCA_002425405.1, s__Accumulibacter phosphatis_E, 95.0, 78.92,…	87.78	11	0.982586	N/A
PAO2-tig00000013	d__Bacteria;p__Proteobacteria;c__Gammaproteobacteria;o__Burkholderiales;f__Rhodocyclaceae;g__Dechloromonas;s__	N/A	N/A	N/A	N/A	N/A	GCA_002440665.1	d__Bacteria;p__Proteobacteria;c__Gammaproteobacteria;o__Burkholderiales;f__Rhodocyclaceae;g__Dechloromonas;s__Dechloromonas sp002440665	85.65	0.69	d__Bacteria;p__Proteobacteria;c__Gammaproteobacteria;o__Burkholderiales;f__Rhodocyclaceae;g__Dechloromonas;s__	Placement	taxonomic classification fully defined by topology	GCF_001551835.1, s__Dechloromonas denitrificans, 95.0, 82.69, 0.6; GCF_000519045.1, s__Dechloromonas agitata, 95.0, 82.28, 0.53; GCA_002842345.1, s__Dechloromonas sp002842345, 95.0, 82.12, 0.48; GCA_002470165.1, s__Dechloromonas sp002470165, 95.0, 82.06, 0.56; GCF_001956855.1, s__Dechloromonas hydrophilus_A, 95.0, 82.04, 0.5; GCA_002425245.1, s__Dechloromonas sp002425245, 95.0, 82.02, 0.47; GCA_0…	89.48	11	0.969158	N/A
PAO3A-tig00000003	d__Bacteria;p__Actinobacteriota;c__Actinobacteria;o__Propionibacteriales;f__Propionibacteriaceae;g__Micropruina;s__	N/A	N/A	N/A	N/A	N/A	GCF_900289045.1	d__Bacteria;p__Actinobacteriota;c__Actinobacteria;o__Propionibacteriales;f__Propionibacteriaceae;g__Micropruina;s__Micropruina glycogenica	79.07	0.4	d__Bacteria;p__Actinobacteriota;c__Actinobacteria;o__Propionibacteriales;f__Propionibacteriaceae;g__;s__	Placement	taxonomic novelty determined using RED	N/A	87.64	11	0.928597	N/A
PAO3A-tig00000024	d__Bacteria;p__Proteobacteria;c__Alphaproteobacteria;o__Caulobacterales;f__Caulobacteraceae;g__Brevundimonas;s__Brevundimonas sp002426005	GCA_002426005.1	95	d__Bacteria;p__Proteobacteria;c__Alphaproteobacteria;o__Caulobacterales;f__Caulobacteraceae;g__Brevundimonas;s__Brevundimonas sp002426005	96.58	0.91	GCA_002426005.1	d__Bacteria;p__Proteobacteria;c__Alphaproteobacteria;o__Caulobacterales;f__Caulobacteraceae;g__Brevundimonas;s__Brevundimonas sp002426005	96.58	0.91	d__Bacteria;p__Proteobacteria;c__Alphaproteobacteria;o__Caulobacterales;f__Caulobacteraceae;g__Brevundimonas;s__	ANI/Placement	topological placement and ANI have congruent species assignments	GCF_900163625.1, s__Brevundimonas diminuta_A, 95.0, 79.58, 0.42; GCF_000813765.1, s__Brevundimonas nasdae, 95.0, 79.55, 0.4; GCF_000701445.1, s__Brevundimonas bacteroides, 95.0, 79.49, 0.4; GCA_002430835.1, s__Brevundimonas sp002430835, 95.0, 79.47, 0.39; GCF_001427825.1, s__Brevundimonas sp001427825, 95.0, 79.45, 0.45; GCA_003248965.1, s__Brevundimonas sp003248965, 95.0, 79.44, 0.38; GCF_0002040…	95.26	11	N/A	N/A
PAO3A-tig00000209	d__Bacteria;p__Actinobacteriota;c__Actinobacteria;o__Propionibacteriales;f__Nocardioidaceae;g__;s__	N/A	N/A	N/A	N/A	N/A	N/A	N/A	N/A	N/A	d__Bacteria;p__Actinobacteriota;c__Actinobacteria;o__Propionibacteriales;f__Nocardioidaceae;g__;s__	Placement	taxonomic classification fully defined by topology	N/A	89.86	11	0.790774	N/A
PAO3A-tig00018026	d__Bacteria;p__Chloroflexota;c__Anaerolineae;o__;f__;g__;s__	N/A	N/A	N/A	N/A	N/A	N/A	N/A	N/A	N/A	d__Bacteria;p__Chloroflexota;c__Anaerolineae;o__;f__;g__;s__	Placement	taxonomic novelty determined using RED	N/A	83.45	11	0.603219	N/A
PAO3A-tig00139797	d__Bacteria;p__Proteobacteria;c__Gammaproteobacteria;o__Burkholderiales;f__Hydrogenophilaceae;g__Thiobacillus;s__Thiobacillus sp001899305	GCA_001899305.1	95	d__Bacteria;p__Proteobacteria;c__Gammaproteobacteria;o__Burkholderiales;f__Hydrogenophilaceae;g__Thiobacillus;s__Thiobacillus sp001899305	95.89	0.87	GCA_001899305.1	d__Bacteria;p__Proteobacteria;c__Gammaproteobacteria;o__Burkholderiales;f__Hydrogenophilaceae;g__Thiobacillus;s__Thiobacillus sp001899305	95.89	0.87	d__Bacteria;p__Proteobacteria;c__Gammaproteobacteria;o__Burkholderiales;f__Hydrogenophilaceae;g__Thiobacillus;s__	ANI/Placement	topological placement and ANI have congruent species assignments	GCA_002343685.1, s__Thiobacillus denitrificans_A, 95.0, 94.51, 0.84; GCF_000373385.1, s__Thiobacillus thioparus, 95.0, 92.12, 0.88; GCA_001899765.1, s__Thiobacillus sp001899765, 95.0, 86.06, 0.74; GCA_001897675.1, s__Thiobacillus sp001897675, 95.0, 84.4, 0.71; GCA_002256995.1, s__Thiobacillus sp002256995, 95.0, 84.07, 0.65; GCA_003510325.1, s__Thiobacillus sp003510325, 95.0, 84.03, 0.69; GCF_0003…	95.73	11	N/A	N/A
PAO3B-tig00000003	d__Bacteria;p__Chloroflexota;c__Anaerolineae;o__;f__;g__;s__	N/A	N/A	N/A	N/A	N/A	N/A	N/A	N/A	N/A	d__Bacteria;p__Chloroflexota;c__Anaerolineae;o__;f__;g__;s__	Placement	taxonomic novelty determined using RED	N/A	84.13	11	0.604439	N/A
PAO3B-tig00000024	d__Bacteria;p__Proteobacteria;c__Gammaproteobacteria;o__Burkholderiales;f__Burkholderiaceae;g__;s__	N/A	N/A	N/A	N/A	N/A	N/A	N/A	N/A	N/A	d__Bacteria;p__Proteobacteria;c__Gammaproteobacteria;o__Burkholderiales;f__Burkholderiaceae;g__;s__	Placement	taxonomic classification fully defined by topology	N/A	92.94	11	0.913623	N/A
PAO3B-tig00000027	d__Bacteria;p__Proteobacteria;c__Alphaproteobacteria;o__Rhizobiales;f__Beijerinckiaceae;g__Rhodoblastus;s__	N/A	N/A	N/A	N/A	N/A	N/A	N/A	N/A	N/A	d__Bacteria;p__Proteobacteria;c__Alphaproteobacteria;o__Rhizobiales;f__Beijerinckiaceae;g__;s__	Placement	taxonomic novelty determined using RED	N/A	92.66	11	0.903488	N/A
PAO3B-tig00157979	d__Bacteria;p__Actinobacteriota;c__Actinobacteria;o__Propionibacteriales;f__Nocardioidaceae;g__;s__	N/A	N/A	N/A	N/A	N/A	N/A	N/A	N/A	N/A	d__Bacteria;p__Actinobacteriota;c__Actinobacteria;o__Propionibacteriales;f__Nocardioidaceae;g__;s__	Placement	taxonomic classification fully defined by topology	N/A	90.87	11	0.791533	N/A
PAO4-tig00000001	d__Bacteria;p__Proteobacteria;c__Gammaproteobacteria;o__Xanthomonadales;f__Xanthomonadaceae;g__Pseudoxanthomonas_A;s__	N/A	N/A	N/A	N/A	N/A	N/A	N/A	N/A	N/A	d__Bacteria;p__Proteobacteria;c__Gammaproteobacteria;o__Xanthomonadales;f__Xanthomonadaceae;g__Pseudoxanthomonas_A;s__	Placement	taxonomic classification fully defined by topology	GCF_001427585.1, s__Pseudoxanthomonas_A sp001427585, 95.0, 88.3, 0.81; GCF_900104255.1, s__Pseudoxanthomonas_A sp900104255, 95.0, 88.05, 0.79; GCF_900116385.1, s__Pseudoxanthomonas_A sp900116385, 95.0, 87.73, 0.81; GCF_001427635.1, s__Pseudoxanthomonas_A sp001427635, 95.0, 87.63, 0.78; GCA_003241705.1, s__Pseudoxanthomonas_A acidaminiphila, 95.0, 87.51, 0.61; GCA_002863005.1, s__Pseudoxanthomonas…	96.09	11	0.97569	N/A
PAO4-tig00000030	d__Bacteria;p__Proteobacteria;c__Gammaproteobacteria;o__Thiotrichales;f__Thiotrichaceae;g__Thiothrix;s__	N/A	N/A	N/A	N/A	N/A	GCA_000260135.1	d__Bacteria;p__Proteobacteria;c__Gammaproteobacteria;o__Thiotrichales;f__Thiotrichaceae;g__Thiothrix;s__Thiothrix nivea	81.17	0.54	d__Bacteria;p__Proteobacteria;c__Gammaproteobacteria;o__Thiotrichales;f__Thiotrichaceae;g__Thiothrix;s__	Placement	taxonomic classification fully defined by topology	GCA_002425225.1, s__Thiothrix sp002425225, 95.0, 79.2, 0.44; GCF_000621325.1, s__Thiothrix lacustris, 95.0, 78.39, 0.37; GCF_900107695.1, s__Thiothrix caldifontis, 95.0, 78.02, 0.29	90.56	11	0.945198	N/A
PAO4-tig00000046	d__Bacteria;p__Proteobacteria;c__Gammaproteobacteria;o__Burkholderiales;f__Rhodocyclaceae;g__Dechloromonas;s__	N/A	N/A	N/A	N/A	N/A	GCA_002396525.1	d__Bacteria;p__Proteobacteria;c__Gammaproteobacteria;o__Burkholderiales;f__Rhodocyclaceae;g__Dechloromonas;s__Dechloromonas sp002396525	85.22	0.67	d__Bacteria;p__Proteobacteria;c__Gammaproteobacteria;o__Burkholderiales;f__Rhodocyclaceae;g__Dechloromonas;s__	Placement	taxonomic classification fully defined by topology	GCA_002440665.1, s__Dechloromonas sp002440665, 95.0, 82.97, 0.61; GCF_000429605.1, s__Dechloromonas hydrophilus, 95.0, 81.23, 0.49; GCA_002470165.1, s__Dechloromonas sp002470165, 95.0, 81.18, 0.52; GCA_002425245.1, s__Dechloromonas sp002425245, 95.0, 81.15, 0.45; GCF_001551835.1, s__Dechloromonas denitrificans, 95.0, 81.11, 0.46; GCF_000519045.1, s__Dechloromonas agitata, 95.0, 81.1, 0.47; GCA_00…	94.48	11	0.974662	N/A
PAO4-tig00000079	d__Bacteria;p__Firmicutes;c__Bacilli;o__Exiguobacterales;f__Exiguobacteraceae;g__Exiguobacterium;s__Exiguobacterium profundum	GCF_001909285.1	95	d__Bacteria;p__Firmicutes;c__Bacilli;o__Exiguobacterales;f__Exiguobacteraceae;g__Exiguobacterium;s__Exiguobacterium profundum	95.32	0.93	GCF_001909285.1	d__Bacteria;p__Firmicutes;c__Bacilli;o__Exiguobacterales;f__Exiguobacteraceae;g__Exiguobacterium;s__Exiguobacterium profundum	95.32	0.93	d__Bacteria;p__Firmicutes;c__Bacilli;o__Exiguobacterales;f__Exiguobacteraceae;g__Exiguobacterium;s__	ANI/Placement	topological placement and ANI have congruent species assignments	GCF_000620845.1, s__Exiguobacterium marinum, 95.0, 88.31, 0.88; GCF_001908175.1, s__Exiguobacterium sp001908175, 95.0, 88.28, 0.88; GCF_000702585.1, s__Exiguobacterium aurantiacum, 95.0, 81.4, 0.57; GCF_000763125.1, s__Exiguobacterium mexicanum, 95.0, 80.95, 0.58; GCF_000416965.1, s__Exiguobacterium chiriqhucha, 95.0, 80.93, 0.58; GCF_000714435.1, s__Exiguobacterium alkaliphilum, 95.0, 80.82, 0.5…	92.76	11	N/A	N/A
PAO4-tig00000228	d__Bacteria;p__Proteobacteria;c__Alphaproteobacteria;o__Rhodobacterales;f__Rhodobacteraceae;g__UBA1943;s__	N/A	N/A	N/A	N/A	N/A	GCA_002336845.1	d__Bacteria;p__Proteobacteria;c__Alphaproteobacteria;o__Rhodobacterales;f__Rhodobacteraceae;g__UBA1943;s__UBA1943 sp002336845	79.5	0.49	d__Bacteria;p__Proteobacteria;c__Alphaproteobacteria;o__Rhodobacterales;f__Rhodobacteraceae;g__;s__	Placement	taxonomic novelty determined using RED	N/A	93.65	11	0.966302	N/A
