## Supplementary Table 8 for "Analysis procedures for assessing recovery of high quality, complete, closed genomes from Nanopore long read metagenome sequencing"

### Sheet: Sheet1
Supplementary Table 8: Taxonomic annotations for 16S-SSU rRNA genes recovered in putative genomes
Tag	name	align_cutoff_head_slv	align_cutoff_tail_slv	align_filter_slv	align_quality_slv	aligned_slv	full_name	lca_tax_embl	lca_tax_gg	lca_tax_ltp	lca_tax_rdp	lca_tax_slv	nearest_slv	turn
PAO1-tig00000001	AAFAEPCI_00767	0	0		99	2019-12-01 15:30:43	16S ribosomal RNA	Bacteria;	Unclassified;	Unclassified;	Bacteria;"Proteobacteria";Betaproteobacteria;Rhodocyclales;Rhodocyclaceae;Propionivibrio;	Bacteria;Proteobacteria;Gammaproteobacteria;Betaproteobacteriales;Rhodocyclaceae;Candidatus Accumulibacter;	EF565160.1.1.1535~0.997 EF565151.1.1.1531~0.987 FPLP01000693.1.16.1533~0.987 EF565155.1.1.1531~0.984 CP001715.1.2600436.2601966~0.984 CP001715.1.4569710.4571240~0.984 EF565156.1.1.1531~0.984 EF565147.1.1.1532~0.984 FPLP01008621.1.16.1533~0.982 JN391715.1.1.1503~0.982	none
PAO1-tig00000001	AAFAEPCI_04984	0	0		99	2019-12-01 15:30:43	16S ribosomal RNA	Bacteria;	Unclassified;	Unclassified;	Bacteria;"Proteobacteria";Betaproteobacteria;Rhodocyclales;Rhodocyclaceae;Propionivibrio;	Bacteria;Proteobacteria;Gammaproteobacteria;Betaproteobacteriales;Rhodocyclaceae;Candidatus Accumulibacter;	EF565160.1.1.1535~0.997 EF565151.1.1.1531~0.986 FPLP01000693.1.16.1533~0.986 EF565155.1.1.1531~0.984 CP001715.1.2600436.2601966~0.984 CP001715.1.4569710.4571240~0.984 EF565156.1.1.1531~0.983 EF565147.1.1.1532~0.983 FPLP01008621.1.16.1533~0.982 JN391715.1.1.1503~0.981	none
PAO1-tig00000003	NLCKMHFE_00754	0	0		98	2019-12-01 15:30:58	16S ribosomal RNA	Unclassified;	Unclassified;	Unclassified;	Bacteria;"Bacteroidetes";Sphingobacteriia;"Sphingobacteriales";Chitinophagaceae;unclassified_Chitinophagaceae;	Bacteria;Bacteroidetes;Bacteroidia;Chitinophagales;Chitinophagaceae;uncultured;	FPLS01057955.1.19.1524~0.950 FPLP01007532.1.21.1520~0.948 HQ158729.1.1.1492~0.942 HQ158739.1.1.1490~0.936 FPLK01001146.1.12.1521~0.932 FJ502252.1.1.1499~0.930 KC253340.1.1.1494~0.925 EU715296.1.1.1489~0.923 EU283401.1.1.1453~0.908 FPLP01006638.1.16.1458~0.908	none
PAO1-tig00000117	FNCFLFIE_01201	0	0		97	2019-12-01 15:31:12	16S ribosomal RNA	Bacteria;	Unclassified;	Unclassified;	Bacteria;"Proteobacteria";Gammaproteobacteria;Legionellales;Coxiellaceae;Coxiella;	Bacteria;Proteobacteria;Gammaproteobacteria;Coxiellales;Coxiellaceae;Coxiella;	HM362540.1.1.1456~0.903 FPLS01012215.1.27.1537~0.902 CP013667.1.92833.94378~0.899 LK937696.1.165613.167153~0.898 GQ264141.1.1.1486~0.897 JX222164.1.1.1504~0.895 CBTH010000001.1.165661.167166~0.895 JN024056.1.1.1496~0.893 JQ800785.1.1.1506~0.893 JF830235.1.1.1512~0.893	none
PAO1-tig00026549	MKNNJHOE_04225	0	0		98	2019-12-01 15:31:26	16S ribosomal RNA	Unclassified;	Unclassified;	Unclassified;	Bacteria;"Proteobacteria";Alphaproteobacteria;Rhodospirillales;Rhodospirillaceae;Defluviicoccus;	Bacteria;Proteobacteria;Alphaproteobacteria;Rhodospirillales;Rhodopirillaceae;Defluviicoccus;	FPLP01006826.1.15.1489~0.955 HQ158658.1.1.1455~0.949 KF739070.1.1.1456~0.941 HE974846.1.1.1459~0.935 EU332800.1.1.1448~0.934 HE974845.1.1.1460~0.934 AF280850.1.1.1482~0.932 FPLM01000530.1.7.1478~0.927 AF527587.1.1.1437~0.924 FPLS01031128.1.10.1489~0.924	none
PAO1-tig00026557	NCMPBIBO_01907	0	0		98	2019-12-01 15:31:40	16S ribosomal RNA	Bacteria;Chlamydiae;Parachlamydiales;Parachlamydiaceae;	Unclassified;	Bacteria;Chlamydiae;Chlamydiae;Chlamydiales;Parachlamydiaceae;Neochlamydia;	Bacteria;"Chlamydiae";Chlamydiia;Chlamydiales;Parachlamydiaceae;	Bacteria;Chlamydiae;Chlamydiae;Chlamydiales;Parachlamydiaceae;	BASK01001110.1.85.1608~0.958 AF177275.1.1.1529~0.956 HG726047.1.1.1526~0.921 BBPT01000010.1.105.1630~0.920 FR872580.1.768411.769961~0.919 FR872580.1.2411799.2413349~0.919 FR872580.1.1278913.1280463~0.919 FCNU01000016.1.57.1576~0.917 Y07556.1.1.1541~0.917 AM941720.1.1.1549~0.916	none
PAO1-tig00026557	NCMPBIBO_01325	0	0		98	2019-12-01 15:31:40	16S ribosomal RNA	Bacteria;Chlamydiae;Parachlamydiales;Parachlamydiaceae;	Unclassified;	Bacteria;Chlamydiae;Chlamydiae;Chlamydiales;Parachlamydiaceae;Neochlamydia;	Bacteria;"Chlamydiae";Chlamydiia;Chlamydiales;Parachlamydiaceae;	Bacteria;Chlamydiae;Chlamydiae;Chlamydiales;Parachlamydiaceae;	BASK01001110.1.85.1608~0.958 AF177275.1.1.1529~0.956 BBPT01000010.1.105.1630~0.921 HG726047.1.1.1526~0.920 FR872580.1.768411.769961~0.919 FR872580.1.2411799.2413349~0.919 FR872580.1.1278913.1280463~0.919 FCNU01000016.1.57.1576~0.917 Y07556.1.1.1541~0.917 AM941720.1.1.1549~0.915	none
PAO1-tig00026560	AOENFADA_02074	0	0		99	2019-12-01 15:31:55	16S ribosomal RNA	Bacteria;environmental samples;	Unclassified;	Unclassified;	Bacteria;"Bacteroidetes";Cytophagia;Cytophagales;	Bacteria;Bacteroidetes;Bacteroidia;Cytophagales;Microscillaceae;OLB12;	JN245783.1.1.1486~0.981 LNFR01000025.1.7461.8980~0.979 JN679190.1.1.1489~0.960 KT834662.1.1.1487~0.960 KT835603.1.1.1487~0.960 KT835583.1.1.1487~0.959 KT834647.1.1.1487~0.958 KC189725.1.1.1486~0.956 JN038610.1.1.1481~0.952 KX858553.1.1.1469~0.948	none
PAO1-tig00026560	AOENFADA_01725	0	0		98	2019-12-01 15:31:55	16S ribosomal RNA	Bacteria;environmental samples;	Unclassified;	Unclassified;	Bacteria;"Bacteroidetes";Cytophagia;Cytophagales;	Bacteria;Bacteroidetes;Bacteroidia;Cytophagales;Microscillaceae;OLB12;	JN245783.1.1.1486~0.978 LNFR01000025.1.7461.8980~0.975 JN679190.1.1.1489~0.956 KT834662.1.1.1487~0.956 KT835603.1.1.1487~0.956 KT835583.1.1.1487~0.955 KT834647.1.1.1487~0.954 KC189725.1.1.1486~0.952 JN038610.1.1.1481~0.949 KX858553.1.1.1469~0.945	none
PAO1-tig00198536	LLJBICEG_02390	0	0		99	2019-12-01 15:32:11	16S ribosomal RNA	Bacteria;	Unclassified;	Unclassified;	Bacteria;"Bacteroidetes";Sphingobacteriia;"Sphingobacteriales";"Saprospiraceae";unclassified_"Saprospiraceae";	Bacteria;Bacteroidetes;Bacteroidia;Chitinophagales;Saprospiraceae;OLB8;	JZQW01000031.1.13817.15341~0.993 KJ808449.1.1.1492~0.947 AY302125.1.1.1450~0.940 KF428057.1.1.1493~0.939 FM174351.1.1.1437~0.932 AJ318154.1.1.1485~0.932 FPLP01008728.1.29.1522~0.929 FPLP01001494.1.1.1488~0.924 FPLS01013528.1.14.1504~0.923 FM174352.1.1.1450~0.922	none
PAO1-tig00198536	LLJBICEG_02790	0	0		98	2019-12-01 15:32:11	16S ribosomal RNA	Bacteria;	Unclassified;	Unclassified;	Bacteria;"Bacteroidetes";Sphingobacteriia;"Sphingobacteriales";"Saprospiraceae";unclassified_"Saprospiraceae";	Bacteria;Bacteroidetes;Bacteroidia;Chitinophagales;Saprospiraceae;OLB8;	JZQW01000031.1.13817.15341~0.987 KJ808449.1.1.1492~0.941 KF428057.1.1.1493~0.935 AY302125.1.1.1450~0.933 FM174351.1.1.1437~0.927 AJ318154.1.1.1485~0.927 FPLP01008728.1.29.1522~0.923 FPLS01013528.1.14.1504~0.919 FPLP01001494.1.1.1488~0.919 FM174352.1.1.1450~0.917	none
PAO2-tig00000001	LFEADBMP_00358	0	0		98	2019-12-01 15:32:26	16S ribosomal RNA	Bacteria;environmental samples;	Unclassified;	Unclassified;	Bacteria;"Proteobacteria";Betaproteobacteria;Rhodocyclales;Rhodocyclaceae;	Bacteria;Proteobacteria;Gammaproteobacteria;Betaproteobacteriales;Rhodocyclaceae;Candidatus Accumulibacter;	EF565155.1.1.1531~0.979 EF565156.1.1.1531~0.978 AB515726.1.1.1500~0.978 CP001715.1.2600436.2601966~0.978 CP001715.1.4569710.4571240~0.978 EF565152.1.1.1530~0.977 EF565159.1.1.1531~0.977 EF565151.1.1.1531~0.977 EF565158.1.1.1529~0.977 EF565147.1.1.1532~0.977	none
PAO2-tig00000001	LFEADBMP_03296	0	0		98	2019-12-01 15:32:26	16S ribosomal RNA	Bacteria;environmental samples;	Unclassified;	Unclassified;	Bacteria;"Proteobacteria";Betaproteobacteria;Rhodocyclales;Rhodocyclaceae;	Bacteria;Proteobacteria;Gammaproteobacteria;Betaproteobacteriales;Rhodocyclaceae;Candidatus Accumulibacter;	EF565155.1.1.1531~0.981 EF565156.1.1.1531~0.980 EF565152.1.1.1530~0.980 EF565159.1.1.1531~0.980 AB515726.1.1.1500~0.980 EF565158.1.1.1529~0.980 CP001715.1.2600436.2601966~0.980 CP001715.1.4569710.4571240~0.980 EF565151.1.1.1531~0.979 EF565147.1.1.1532~0.979	none
PAO2-tig00000013	LJAFIFND_00211	0	0		98	2019-12-01 15:32:40	16S ribosomal RNA	Bacteria;environmental samples;	Unclassified;	Unclassified;	Bacteria;"Proteobacteria";Betaproteobacteria;Rhodocyclales;Rhodocyclaceae;Dechloromonas;	Bacteria;Proteobacteria;Gammaproteobacteria;Betaproteobacteriales;Rhodocyclaceae;Dechloromonas;	DQ376558.1.1.1523~0.985 KC541064.1.1.1533~0.984 DQ376562.1.1.1521~0.982 KC541051.1.1.1532~0.982 DQ376564.1.1.1528~0.982 KC682948.1.1.1531~0.980 KC541211.1.1.1533~0.978 KC682880.1.1.1533~0.978 AM084133.1.1.1520~0.976 AF170356.1.1.1526~0.976	none
PAO2-tig00000013	LJAFIFND_00502	0	0		99	2019-12-01 15:32:40	16S ribosomal RNA	Bacteria;environmental samples;	Unclassified;	Unclassified;	Bacteria;"Proteobacteria";Betaproteobacteria;Rhodocyclales;Rhodocyclaceae;Dechloromonas;	Bacteria;Proteobacteria;Gammaproteobacteria;Betaproteobacteriales;Rhodocyclaceae;Dechloromonas;	KC541064.1.1.1533~0.988 DQ376558.1.1.1523~0.988 KC541051.1.1.1532~0.986 DQ376564.1.1.1528~0.986 DQ376562.1.1.1521~0.985 KC682948.1.1.1531~0.984 KC682880.1.1.1533~0.982 KC541211.1.1.1533~0.981 AF170356.1.1.1526~0.981 AY957947.1.1.1530~0.979	none
PAO3A-tig00000003	AFIIMFGK_01411	0	0		98	2019-12-01 15:32:53	16S ribosomal RNA	Unclassified;	Unclassified;	Bacteria;Actinobacteria;Actinobacteria;Actinomycetales;Propionibacterineae;Propionibacteriaceae;Propionicimonas;	Bacteria;"Actinobacteria";Actinobacteria;Actinobacteridae;Actinomycetales;Propionibacterineae;Propionibacteriaceae;Micropruina;	Bacteria;Actinobacteria;Actinobacteria;Propionibacteriales;Propionibacteriaceae;	FJ545597.1.1.1507~0.969 AJ009505.1.1.1510~0.961 FPLP01006341.1.16.1509~0.957 FPLM01000878.1.11.1504~0.957 FPLP01000196.1.10.1506~0.955 HQ222274.1.1.1522~0.954 FR733712.1.1.1504~0.954 AUIA01000008.1.119176.120674~0.953 FPLP01005370.1.10.1506~0.953 FPLP01010927.1.11.1508~0.951	none
PAO3A-tig00000024	HGPFAAGL_00287	0	0		96	2019-12-01 15:33:07	16S ribosomal RNA	Bacteria;Proteobacteria;Alphaproteobacteria;Caulobacterales;Caulobacteraceae;Brevundimonas;	Unclassified;	Unclassified;	Bacteria;"Proteobacteria";Alphaproteobacteria;Caulobacterales;Caulobacteraceae;Brevundimonas;	Bacteria;Proteobacteria;Alphaproteobacteria;Caulobacterales;Caulobacteraceae;Brevundimonas;	FOZV01000005.1.8185.9651~0.977 LMEB01000005.1.431150.432615~0.976 LMGT01000001.1.815773.817239~0.975 JQ711735.1.1.1454~0.975 KF560394.1.1.1456~0.974 JX458432.1.1.1453~0.974 JZRG01000024.1.451.1914~0.974 BDMM01000011.1.518.1966~0.974 JQ711756.1.1.1454~0.973 KF560390.1.1.1456~0.973	none
PAO3A-tig00000209	LNPJFJFH_01921	0	0		98	2019-12-01 15:33:21	16S ribosomal RNA	Bacteria;environmental samples;	Unclassified;	Unclassified;	Bacteria;"Actinobacteria";Actinobacteria;Actinobacteridae;Actinomycetales;Propionibacterineae;Nocardioidaceae;	Bacteria;Actinobacteria;Actinobacteria;Propionibacteriales;Nocardioidaceae;Nocardioides;	KC554213.1.1.1511~0.972 KC554960.1.1.1513~0.972 KC554369.1.1.1513~0.970 KC554692.1.1.1513~0.969 KT905721.1.1.1512~0.968 JX079253.1.1.1508~0.967 KC554592.1.1.1513~0.967 KC554658.1.1.1513~0.967 KC554836.1.1.1513~0.967 KC554662.1.1.1514~0.967	none
PAO3A-tig00018026	DOJHHAOD_03816	0	0		98	2019-12-01 15:33:37	16S ribosomal RNA	Unclassified;	Unclassified;	Unclassified;	Bacteria;"Chloroflexi";unclassified_"Chloroflexi";	Bacteria;Chloroflexi;Anaerolineae;	FPLP01008246.1.5.1479~0.922 FPLP01006084.1.8.1482~0.918 FPLP01002692.1.1.1394~0.912 FPLP01003197.1.7.1442~0.895 KC541124.1.1.1491~0.891 FN687456.1.1.1491~0.891 KC682953.1.1.1493~0.890 KM823741.1.1.1490~0.890 KC541119.1.1.1491~0.889 JN417532.1.1.1488~0.888	none
PAO3A-tig00139797	JABPHFEC_01833	0	0		98	2019-12-01 15:33:51	16S ribosomal RNA	Bacteria;Proteobacteria;Betaproteobacteria;	Unclassified;	Unclassified;	Bacteria;"Proteobacteria";Betaproteobacteria;Hydrogenophilales;Hydrogenophilaceae;Thiobacillus;	Bacteria;Proteobacteria;Gammaproteobacteria;Betaproteobacteriales;Hydrogenophilaceae;Thiobacillus;	KM595276.1.1.1527~0.995 KM200024.1.1.1526~0.993 KM595278.1.1.1527~0.989 KM595281.1.1.1527~0.987 KM200025.1.1.1527~0.986 ARDU01000017.1.184.1698~0.986 KC541141.1.1.1530~0.985 DQ451825.1.1.1522~0.985 DQ787711.1.1.1526~0.984 DQ975215.1.1.1531~0.984	none
PAO3A-tig00139797	JABPHFEC_00038	0	0		98	2019-12-01 15:33:51	16S ribosomal RNA	Bacteria;Proteobacteria;Betaproteobacteria;	Unclassified;	Unclassified;	Bacteria;"Proteobacteria";Betaproteobacteria;Hydrogenophilales;Hydrogenophilaceae;Thiobacillus;	Bacteria;Proteobacteria;Gammaproteobacteria;Betaproteobacteriales;Hydrogenophilaceae;Thiobacillus;	KM200024.1.1.1526~0.992 KM595276.1.1.1527~0.992 KM595278.1.1.1527~0.988 KM595281.1.1.1527~0.985 DQ451825.1.1.1522~0.984 KM200025.1.1.1527~0.984 KC541141.1.1.1530~0.984 ARDU01000017.1.184.1698~0.983 AY955087.1.1.1529~0.982 FM213070.1.1.1520~0.982	none
PAO3B-tig00000024	AJNBOAMH_01023	0	0		99	2019-12-01 15:34:06	16S ribosomal RNA	Bacteria;	Unclassified;	Unclassified;	Bacteria;"Proteobacteria";Betaproteobacteria;Burkholderiales;Comamonadaceae;unclassified_Comamonadaceae;	Bacteria;Proteobacteria;Gammaproteobacteria;Betaproteobacteriales;Burkholderiaceae;	KX580313.1.1.1560~0.990 GQ354911.1.1.1501~0.981 JN869105.1.1.1527~0.975 KM221450.1.1.1492~0.974 FPLK01002779.1.11.1521~0.970 AB698037.1.1.1588~0.969 JN868974.1.1.1523~0.968 AY957939.1.1.1528~0.967 JN868976.1.1.1523~0.967 FPLK01002503.1.15.1525~0.965	none
PAO3B-tig00000024	AJNBOAMH_01028	0	0		98	2019-12-01 15:34:06	16S ribosomal RNA	Bacteria;	Unclassified;	Unclassified;	Bacteria;"Proteobacteria";Betaproteobacteria;Burkholderiales;Comamonadaceae;unclassified_Comamonadaceae;	Bacteria;Proteobacteria;Gammaproteobacteria;Betaproteobacteriales;Burkholderiaceae;	KX580313.1.1.1560~0.989 GQ354911.1.1.1501~0.980 JN869105.1.1.1527~0.974 KM221450.1.1.1492~0.974 FPLK01002779.1.11.1521~0.968 AY957939.1.1.1528~0.967 AB698037.1.1.1588~0.967 JN868974.1.1.1523~0.966 JN868976.1.1.1523~0.965 AY792257.1.1.1527~0.964	none
PAO3B-tig00000027	OLDHJEPM_01144	0	0		98	2019-12-01 15:34:21	16S ribosomal RNA	Unclassified;	Unclassified;	Unclassified;	Bacteria;"Proteobacteria";Alphaproteobacteria;Rhizobiales;Methylocystaceae;Methylocystis;	Bacteria;Proteobacteria;Alphaproteobacteria;Rhizobiales;Beijerinckiaceae;uncultured;	JN981948.1.1.1455~0.971 JQ624330.1.1.1455~0.966 FPLP01003840.1.10.1475~0.957 FPLP01011802.1.16.1481~0.957 HE956757.1.29898.31371~0.957 AY792285.1.1.1479~0.955 FPLP01009887.1.11.1476~0.955 DQ852351.1.1.1478~0.952 DQ852350.1.1.1478~0.952 FPLS01031837.1.11.1473~0.952	none
PAO4-tig00000001	DGGICIEK_00651	0	0		99	2019-12-01 15:34:38	16S ribosomal RNA	Bacteria;Proteobacteria;Gammaproteobacteria;Xanthomonadales;Xanthomonadaceae;Pseudoxanthomonas;	Unclassified;	Bacteria;Proteobacteria;Gammaproteobacteria;Lysobacteriales;Lysobacteraceae;Pseudoxanthomonas;	Bacteria;"Proteobacteria";Gammaproteobacteria;Xanthomonadales;Xanthomonadaceae;Pseudoxanthomonas;	Bacteria;Proteobacteria;Gammaproteobacteria;Xanthomonadales;Xanthomonadaceae;Pseudoxanthomonas;	AF273082.1.1.1540~1.000 LC065211.1.1.1535~0.996 LMHA01000001.1.954436.955982~0.996 FPCI01000001.1.1949330.1950877~0.995 HM007535.1.1.1537~0.995 FPCI01000001.1.1954878.1956425~0.995 AM231052.1.1.1524~0.990 FM213042.1.1.1527~0.984 HQ728397.1.1.1510~0.984 JX566536.1.1.1512~0.982	none
PAO4-tig00000001	DGGICIEK_00655	0	0		98	2019-12-01 15:34:37	16S ribosomal RNA	Bacteria;Proteobacteria;Gammaproteobacteria;Xanthomonadales;Xanthomonadaceae;Pseudoxanthomonas;	Unclassified;	Bacteria;Proteobacteria;Gammaproteobacteria;Lysobacteriales;Lysobacteraceae;Pseudoxanthomonas;	Bacteria;"Proteobacteria";Gammaproteobacteria;Xanthomonadales;Xanthomonadaceae;Pseudoxanthomonas;	Bacteria;Proteobacteria;Gammaproteobacteria;Xanthomonadales;Xanthomonadaceae;Pseudoxanthomonas;	AF273082.1.1.1540~0.995 LC065211.1.1.1535~0.991 LMHA01000001.1.954436.955982~0.991 FPCI01000001.1.1949330.1950877~0.990 HM007535.1.1.1537~0.990 FPCI01000001.1.1954878.1956425~0.990 AM231052.1.1.1524~0.985 FM213042.1.1.1527~0.979 HQ728397.1.1.1510~0.979 JX566536.1.1.1512~0.977	none
PAO4-tig00000030	FCKCILIA_03449	0	0		98	2019-12-01 15:34:54	16S ribosomal RNA	Bacteria;	Unclassified;	Unclassified;	Bacteria;"Proteobacteria";Gammaproteobacteria;Thiotrichales;Thiotrichaceae;Thiothrix;	Bacteria;Proteobacteria;Gammaproteobacteria;Thiotrichales;Thiotrichaceae;Thiothrix;	AJUL01000009.1.2868995.2870465~0.963 AJUL01000009.1.3511272.3512742~0.963 AB476704.1.1.1481~0.955 HQ184357.1.1.1485~0.950 FJ623358.1.1.1456~0.950 JX521593.1.1.1467~0.947 FPLP01013201.1.11.1487~0.946 FPLP01013681.1.9.1485~0.944 FPLP01000151.1.13.1489~0.944 AM490765.1.1.1453~0.944	none
PAO4-tig00000030	FCKCILIA_00454	0	0		98	2019-12-01 15:34:54	16S ribosomal RNA	Bacteria;	Unclassified;	Unclassified;	Bacteria;"Proteobacteria";Gammaproteobacteria;Thiotrichales;Thiotrichaceae;Thiothrix;	Bacteria;Proteobacteria;Gammaproteobacteria;Thiotrichales;Thiotrichaceae;Thiothrix;	AJUL01000009.1.2868995.2870465~0.960 AJUL01000009.1.3511272.3512742~0.960 AB476704.1.1.1481~0.951 FJ623358.1.1.1456~0.947 HQ184357.1.1.1485~0.947 JX521593.1.1.1467~0.944 FPLP01013201.1.11.1487~0.943 FPLP01013681.1.9.1485~0.941 FPLP01000151.1.13.1489~0.941 AM490765.1.1.1453~0.941	none
PAO4-tig00000046	GJAAILKJ_03064	0	0		98	2019-12-01 15:35:09	16S ribosomal RNA	Unclassified;	Unclassified;	Unclassified;	Bacteria;"Proteobacteria";Betaproteobacteria;Rhodocyclales;Rhodocyclaceae;Dechloromonas;	Bacteria;Proteobacteria;Gammaproteobacteria;Betaproteobacteriales;Rhodocyclaceae;Dechloromonas;	HQ184350.1.1.1532~0.987 FPLP01012537.1.18.1531~0.977 FPLM01007367.1.15.1530~0.976 FPLP01010360.1.16.1534~0.974 FPLM01002536.1.16.1533~0.974 FPLP01011395.1.16.1534~0.973 FPLP01005110.1.16.1531~0.972 KJ807997.1.1.1500~0.971 FPLP01006878.1.17.1532~0.971 FPLP01002560.1.24.1540~0.971	none
PAO4-tig00000046	GJAAILKJ_03338	0	0		99	2019-12-01 15:35:09	16S ribosomal RNA	Unclassified;	Unclassified;	Unclassified;	Bacteria;"Proteobacteria";Betaproteobacteria;Rhodocyclales;Rhodocyclaceae;Dechloromonas;	Bacteria;Proteobacteria;Gammaproteobacteria;Betaproteobacteriales;Rhodocyclaceae;Dechloromonas;	HQ184350.1.1.1532~0.990 FPLP01012537.1.18.1531~0.978 FPLM01007367.1.15.1530~0.978 FPLP01010360.1.16.1534~0.976 FPLP01011395.1.16.1534~0.976 FPLM01002536.1.16.1533~0.976 FPLP01005110.1.16.1531~0.974 KJ807997.1.1.1500~0.973 FPLP01006878.1.17.1532~0.973 FPLP01002560.1.24.1540~0.973	none
PAO4-tig00000079	CNFLABLB_03222	0	0		97	2019-12-01 15:35:26	16S ribosomal RNA	Bacteria;Firmicutes;Bacilli;Bacillales;Bacillales Family XII. Incertae Sedis;Exiguobacterium;	Unclassified;	Unclassified;	Bacteria;Firmicutes;Bacilli;Bacillales;Bacillales_Incertae Sedis XII;Exiguobacterium;	Bacteria;Firmicutes;Bacilli;Bacillales;Family XII;Exiguobacterium;	CP001615.1.2164953.2166502~0.992 CP001615.1.1660131.1661680~0.991 CP001615.1.1553170.1554719~0.991 CP001615.1.2031404.2032953~0.991 CP001615.1.1688914.1690464~0.990 CP001615.1.1665997.1667546~0.990 CP001615.1.2159433.2160982~0.990 CP001615.1.1611394.1612943~0.990 CP001615.1.2375655.2377204~0.989 JX193436.1.1.1555~0.986	none
PAO4-tig00000079	CNFLABLB_02682	0	0		98	2019-12-01 15:35:26	16S ribosomal RNA	Bacteria;Firmicutes;Bacilli;Bacillales;Bacillales Family XII. Incertae Sedis;Exiguobacterium;	Unclassified;	Unclassified;	Bacteria;Firmicutes;Bacilli;Bacillales;Bacillales_Incertae Sedis XII;Exiguobacterium;	Bacteria;Firmicutes;Bacilli;Bacillales;Family XII;Exiguobacterium;	CP001615.1.2164953.2166502~0.995 CP001615.1.1688914.1690464~0.994 CP001615.1.1660131.1661680~0.994 CP001615.1.1553170.1554719~0.994 CP001615.1.2031404.2032953~0.994 CP001615.1.1665997.1667546~0.993 CP001615.1.2159433.2160982~0.993 CP001615.1.1611394.1612943~0.993 CP001615.1.2375655.2377204~0.992 JX193436.1.1.1555~0.990	none
PAO4-tig00000079	CNFLABLB_03149	0	0		97	2019-12-01 15:35:26	16S ribosomal RNA	Bacteria;Firmicutes;Bacilli;Bacillales;Bacillales Family XII. Incertae Sedis;Exiguobacterium;	Unclassified;	Unclassified;	Bacteria;Firmicutes;Bacilli;Bacillales;Bacillales_Incertae Sedis XII;Exiguobacterium;	Bacteria;Firmicutes;Bacilli;Bacillales;Family XII;Exiguobacterium;	CP001615.1.1660131.1661680~0.995 CP001615.1.1665997.1667546~0.995 CP001615.1.2159433.2160982~0.995 CP001615.1.1611394.1612943~0.995 CP001615.1.2164953.2166502~0.994 CP001615.1.1688914.1690464~0.993 CP001615.1.2375655.2377204~0.993 CP001615.1.1553170.1554719~0.993 CP001615.1.2031404.2032953~0.993 JX193436.1.1.1555~0.992	none
PAO4-tig00000079	CNFLABLB_02520	0	0		97	2019-12-01 15:35:26	16S ribosomal RNA	Bacteria;Firmicutes;Bacilli;Bacillales;Bacillales Family XII. Incertae Sedis;Exiguobacterium;	Unclassified;	Unclassified;	Bacteria;Firmicutes;Bacilli;Bacillales;Bacillales_Incertae Sedis XII;Exiguobacterium;	Bacteria;Firmicutes;Bacilli;Bacillales;Family XII;Exiguobacterium;	CP001615.1.1660131.1661680~0.994 CP001615.1.1665997.1667546~0.993 CP001615.1.2159433.2160982~0.993 CP001615.1.1611394.1612943~0.993 CP001615.1.2164953.2166502~0.992 CP001615.1.2375655.2377204~0.992 CP001615.1.1553170.1554719~0.991 CP001615.1.2031404.2032953~0.991 CP001615.1.1688914.1690464~0.990 AB491820.1.1.1555~0.988	none
PAO4-tig00000079	CNFLABLB_02291	0	0		97	2019-12-01 15:35:26	16S ribosomal RNA	Bacteria;Firmicutes;Bacilli;Bacillales;Bacillales Family XII. Incertae Sedis;Exiguobacterium;	Unclassified;	Unclassified;	Bacteria;Firmicutes;Bacilli;Bacillales;Bacillales_Incertae Sedis XII;Exiguobacterium;	Bacteria;Firmicutes;Bacilli;Bacillales;Family XII;Exiguobacterium;	CP001615.1.1553170.1554719~0.993 CP001615.1.2031404.2032953~0.993 CP001615.1.2164953.2166502~0.993 CP001615.1.2159433.2160982~0.992 CP001615.1.1611394.1612943~0.992 CP001615.1.1660131.1661680~0.992 CP001615.1.1688914.1690464~0.991 CP001615.1.1665997.1667546~0.991 CP001615.1.2375655.2377204~0.990 JX193436.1.1.1555~0.988	none
PAO4-tig00000079	CNFLABLB_03059	0	0		98	2019-12-01 15:35:26	16S ribosomal RNA	Bacteria;Firmicutes;Bacilli;Bacillales;Bacillales Family XII. Incertae Sedis;Exiguobacterium;	Unclassified;	Unclassified;	Bacteria;Firmicutes;Bacilli;Bacillales;Bacillales_Incertae Sedis XII;Exiguobacterium;	Bacteria;Firmicutes;Bacilli;Bacillales;Family XII;Exiguobacterium;	CP001615.1.1660131.1661680~0.991 CP001615.1.1665997.1667546~0.990 CP001615.1.2159433.2160982~0.990 CP001615.1.1611394.1612943~0.990 CP001615.1.2164953.2166502~0.990 CP001615.1.1688914.1690464~0.990 CP001615.1.2375655.2377204~0.989 CP001615.1.1553170.1554719~0.989 CP001615.1.2031404.2032953~0.989 JX193436.1.1.1555~0.988	none
PAO4-tig00000079	CNFLABLB_03086	0	0		97	2019-12-01 15:35:26	16S ribosomal RNA	Bacteria;Firmicutes;Bacilli;Bacillales;Bacillales Family XII. Incertae Sedis;Exiguobacterium;	Unclassified;	Unclassified;	Bacteria;Firmicutes;Bacilli;Bacillales;Bacillales_Incertae Sedis XII;Exiguobacterium;	Bacteria;Firmicutes;Bacilli;Bacillales;Family XII;Exiguobacterium;	CP001615.1.1660131.1661680~0.994 CP001615.1.1665997.1667546~0.993 CP001615.1.2159433.2160982~0.993 CP001615.1.1611394.1612943~0.993 CP001615.1.2164953.2166502~0.992 CP001615.1.2375655.2377204~0.992 CP001615.1.1553170.1554719~0.991 CP001615.1.2031404.2032953~0.991 CP001615.1.1688914.1690464~0.990 AB491820.1.1.1555~0.988	none
PAO4-tig00000079	CNFLABLB_03098	0	0		97	2019-12-01 15:35:26	16S ribosomal RNA	Bacteria;Firmicutes;Bacilli;Bacillales;Bacillales Family XII. Incertae Sedis;Exiguobacterium;	Unclassified;	Unclassified;	Bacteria;Firmicutes;Bacilli;Bacillales;Bacillales_Incertae Sedis XII;Exiguobacterium;	Bacteria;Firmicutes;Bacilli;Bacillales;Family XII;Exiguobacterium;	CP001615.1.2159433.2160982~0.989 CP001615.1.1611394.1612943~0.989 CP001615.1.1660131.1661680~0.988 CP001615.1.1688914.1690464~0.988 JX193436.1.1.1555~0.988 CP001615.1.1665997.1667546~0.988 CP001615.1.1553170.1554719~0.987 CP001615.1.2031404.2032953~0.987 CP001615.1.2164953.2166502~0.987 AB491820.1.1.1555~0.986	none
PAO4-tig00000079	CNFLABLB_02528	0	0		97	2019-12-01 15:35:26	16S ribosomal RNA	Bacteria;Firmicutes;Bacilli;Bacillales;Bacillales Family XII. Incertae Sedis;Exiguobacterium;	Unclassified;	Unclassified;	Bacteria;Firmicutes;Bacilli;Bacillales;Bacillales_Incertae Sedis XII;Exiguobacterium;	Bacteria;Firmicutes;Bacilli;Bacillales;Family XII;Exiguobacterium;	CP001615.1.1660131.1661680~0.994 CP001615.1.1665997.1667546~0.993 CP001615.1.2159433.2160982~0.993 CP001615.1.1611394.1612943~0.993 CP001615.1.2164953.2166502~0.993 CP001615.1.2375655.2377204~0.992 CP001615.1.1553170.1554719~0.992 CP001615.1.2031404.2032953~0.992 CP001615.1.1688914.1690464~0.991 AB491820.1.1.1555~0.989	none
PAO4-tig00000228	AEMLCNPN_03770	0	0		96	2019-12-01 15:35:43	16S ribosomal RNA	Bacteria;environmental samples;	Unclassified;	Unclassified;	Bacteria;"Proteobacteria";Alphaproteobacteria;Rhodobacterales;Rhodobacteraceae;Rhodobacter;	Bacteria;Proteobacteria;Alphaproteobacteria;Rhodobacterales;Rhodobacteraceae;Rhodobacter;	KC683223.1.1.1459~0.978 FPLP01004147.1.17.1461~0.977 HM007544.1.1.1456~0.976 AY957924.1.1.1459~0.975 KC541418.1.1.1458~0.975 KC683280.1.1.1462~0.974 KC620780.1.1.1497~0.973 FPLP01010710.1.16.1460~0.973 KC683029.1.1.1456~0.973 KC683265.1.1.1460~0.972	none
PAO4-tig00000228	AEMLCNPN_03648	0	0		97	2019-12-01 15:35:43	16S ribosomal RNA	Bacteria;environmental samples;	Unclassified;	Unclassified;	Bacteria;"Proteobacteria";Alphaproteobacteria;Rhodobacterales;Rhodobacteraceae;Rhodobacter;	Bacteria;Proteobacteria;Alphaproteobacteria;Rhodobacterales;Rhodobacteraceae;Rhodobacter;	KC683223.1.1.1459~0.974 KC683280.1.1.1462~0.973 FPLP01004147.1.17.1461~0.972 AY957924.1.1.1459~0.972 HM007544.1.1.1456~0.972 KC620780.1.1.1497~0.970 KC541418.1.1.1458~0.970 KC683029.1.1.1456~0.968 FPLP01010710.1.16.1460~0.968 KC683265.1.1.1460~0.968	none
